# Mapping Gene Expression to an Interpretable Semantic Space

**DOI:** 10.64898/2026.09.11.750957

**Authors:** Xiaoyu Duan, Manu Aggarwal, Vipul Periwal

## Abstract

Cell embeddings organize single-cell expression data, but their dimensions have no biological meaning, so clusters are interpreted afterward. We present MESIC (Mapping Expression to Semantic space with Interpretable Components), which builds the written knowledge about genes held in curated databases into the dimensions themselves. A biomedical language model converts each gene’s summary into a semantic embedding. MESIC compresses these embeddings into a small number of components, each concentrated on a small set of genes and explained by their annotations. The components are computed once from the summaries, so any expression dataset can be mapped onto them, and every cluster, outlier, or cell-type assignment is then characterized by named genes. In cardiomyocytes, outliers in the component space were enriched for hypertrophic cardiomyopathy. In a lung atlas, unsupervised clusters in that space matched the broad cell types that experts had annotated. In both, the components that separated the cells matched their known biology. For about half of the cells that the atlas itself had left unannotated, the same space gave a confident cluster assignment, and with it an interpretation through component-associated genes. Gene summaries thus give single-cell analysis a coordinate system in which every result is traced to genes and what is written about them.
