## Supplementary material for "Mapping Gene Expression to an Interpretable Semantic Space": rnacentral_hgnc_joined_rna_gene_sets_audit.tsv

term	description	source_files	selection_rule	modeled_gene_count	modeled_genes_preview
RNACENTRAL_HGNC_BIOTYPE_PRE_MIRNA|pre-miRNA genes	Human RNAcentral HGNC mappings with biotype pre_miRNA.	hgnc.tsv	taxid == 9606, HGNC symbol in modeled background, biotype == pre_miRNA	1838	MIR1-1,MIR1-2,MIR100,MIR101-1,MIR101-2,MIR103A1,MIR103A2,MIR103B1,MIR103B2,MIR105-1,MIR105-2,MIR106A,MIR106B,MIR107,MIR10A,MIR10B,MIR1178,MIR1179,MIR1180,MIR1181,MIR1182,MIR1183,MIR1184-1,MIR1184-2,MIR1184-3,MIR1185-1,MIR1185-2,MIR1193,MIR1197,MIR1199,MIR1200,MIR1202,MIR1203,MIR1204,MIR1205,MIR1206,MIR1207,MIR1208,MIR122,MIR1224
RNACENTRAL_HGNC_BIOTYPE_RRNA|rRNA genes	Human RNAcentral HGNC mappings with biotype rRNA.	hgnc.tsv	taxid == 9606, HGNC symbol in modeled background, biotype == rRNA	22	RNA5-8SN1,RNA5-8SN2,RNA5-8SN3,RNA5-8SN4,RNA5-8SN5,RNA5S1,RNA5S10,RNA5S11,RNA5S12,RNA5S13,RNA5S14,RNA5S15,RNA5S16,RNA5S17,RNA5S2,RNA5S3,RNA5S4,RNA5S5,RNA5S6,RNA5S7,RNA5S8,RNA5S9
RNACENTRAL_HGNC_BIOTYPE_SCARNA|scaRNA genes	Human RNAcentral HGNC mappings with biotype scaRNA.	hgnc.tsv	taxid == 9606, HGNC symbol in modeled background, biotype == scaRNA	17	SCARNA1,SCARNA11,SCARNA13,SCARNA14,SCARNA15,SCARNA16,SCARNA18,SCARNA18B,SCARNA20,SCARNA21,SCARNA21B,SCARNA22,SCARNA23,SCARNA3,SCARNA7,SCARNA8,SCARNA9
RNACENTRAL_HGNC_BIOTYPE_SNORNA|snoRNA genes	Human RNAcentral HGNC mappings with biotype snoRNA.	hgnc.tsv	taxid == 9606, HGNC symbol in modeled background, biotype == snoRNA	386	SCARNA12,SNORA1,SNORA10,SNORA10B,SNORA11,SNORA11B,SNORA11C,SNORA11D,SNORA11E,SNORA11F,SNORA11G,SNORA12,SNORA13,SNORA14A,SNORA14B,SNORA15,SNORA15B-1,SNORA15B-2,SNORA16B,SNORA17A,SNORA18,SNORA19,SNORA1B,SNORA20,SNORA20B,SNORA21,SNORA22,SNORA22B,SNORA22C,SNORA23,SNORA24,SNORA24B,SNORA25,SNORA25B,SNORA26,SNORA27,SNORA28,SNORA29,SNORA2A,SNORA2B
RNACENTRAL_HGNC_BIOTYPE_SNRNA|snRNA genes	Human RNAcentral HGNC mappings with biotype snRNA.	hgnc.tsv	taxid == 9606, HGNC symbol in modeled background, biotype == snRNA	42	RNU1-1,RNU1-2,RNU1-3,RNU1-4,RNU2-1,RNU4-1,RNU4-2,RNU5A-1,RNU5B-1,RNU5D-1,RNU5E-1,RNU5F-1,RNU6-1,RNU6-2,RNU6-7,RNU6-8,RNU6-9,RNVU1-1,RNVU1-14,RNVU1-15,RNVU1-17,RNVU1-18,RNVU1-19,RNVU1-2,RNVU1-21,RNVU1-22,RNVU1-23,RNVU1-24,RNVU1-26,RNVU1-27,RNVU1-28,RNVU1-2A,RNVU1-3,RNVU1-30,RNVU1-31,RNVU1-32,RNVU1-33,RNVU1-34,RNVU1-4,RNVU1-6
RNACENTRAL_SNODB_SCARNA|snoDB scaRNA genes	Human snoDB mappings joined to modeled HGNC symbols through RNAcentral URS identifiers.	snodb.tsv,hgnc.tsv	snoDB taxid == 9606, HGNC symbol in modeled background, source biotype == scaRNA	10	SCARNA1,SCARNA13,SCARNA15,SCARNA16,SCARNA18,SCARNA18B,SCARNA22,SCARNA23,SCARNA7,SCARNA8
RNACENTRAL_SNODB_SNOPY_SNO_SCA|snoRNA and scaRNA genes	Union of human snoRNA and scaRNA mappings from downloaded RNAcentral snoDB, snOPY, and snoRNA_DB files.	snodb.tsv,snopy.tsv,snornadb.tsv,hgnc.tsv	taxid == 9606, joined through RNAcentral URS to modeled HGNC symbols, source biotype in {snoRNA, scaRNA}	304	SCARNA1,SCARNA11,SCARNA12,SCARNA13,SCARNA14,SCARNA15,SCARNA16,SCARNA18,SCARNA18B,SCARNA22,SCARNA23,SCARNA3,SCARNA7,SCARNA8,SNORA1,SNORA10,SNORA10B,SNORA11,SNORA11F,SNORA12,SNORA13,SNORA14B,SNORA15,SNORA15B-1,SNORA15B-2,SNORA17A,SNORA18,SNORA19,SNORA1B,SNORA20,SNORA20B,SNORA22,SNORA22B,SNORA22C,SNORA23,SNORA24,SNORA24B,SNORA25,SNORA26,SNORA27
RNACENTRAL_SNODB_SNORNA|snoDB snoRNA genes	Human snoDB mappings joined to modeled HGNC symbols through RNAcentral URS identifiers.	snodb.tsv,hgnc.tsv	snoDB taxid == 9606, HGNC symbol in modeled background, source biotype == snoRNA	251	SCARNA12,SNORA1,SNORA10,SNORA10B,SNORA11F,SNORA12,SNORA13,SNORA14B,SNORA15,SNORA15B-1,SNORA15B-2,SNORA17A,SNORA18,SNORA19,SNORA1B,SNORA20,SNORA20B,SNORA22,SNORA22B,SNORA22C,SNORA24,SNORA24B,SNORA25,SNORA26,SNORA27,SNORA28,SNORA29,SNORA2A,SNORA2B,SNORA2C,SNORA30,SNORA30B,SNORA31,SNORA31B,SNORA32,SNORA35,SNORA36A,SNORA36B,SNORA37,SNORA38
RNACENTRAL_SNOPY_SCARNA|snOPY scaRNA genes	Human snOPY mappings joined to modeled HGNC symbols through RNAcentral URS identifiers.	snopy.tsv,hgnc.tsv	snOPY taxid == 9606, HGNC symbol in modeled background, source biotype == scaRNA	11	SCARNA1,SCARNA11,SCARNA13,SCARNA14,SCARNA15,SCARNA16,SCARNA18,SCARNA23,SCARNA3,SCARNA7,SCARNA8
RNACENTRAL_SNOPY_SNORNA|snOPY snoRNA genes	Human snOPY mappings joined to modeled HGNC symbols through RNAcentral URS identifiers.	snopy.tsv,hgnc.tsv	snOPY taxid == 9606, HGNC symbol in modeled background, source biotype == snoRNA	268	SCARNA12,SNORA1,SNORA10,SNORA10B,SNORA11,SNORA11F,SNORA12,SNORA13,SNORA14B,SNORA15,SNORA15B-1,SNORA15B-2,SNORA18,SNORA19,SNORA1B,SNORA20,SNORA20B,SNORA22,SNORA22B,SNORA23,SNORA24,SNORA24B,SNORA25,SNORA26,SNORA27,SNORA28,SNORA29,SNORA2A,SNORA2B,SNORA2C,SNORA30,SNORA30B,SNORA31,SNORA32,SNORA33,SNORA35,SNORA36A,SNORA36B,SNORA37,SNORA38
